# FastProtein – An automated software for *in silico* proteomic analysis

**DOI:** 10.1101/2023.12.19.572382

**Authors:** Renato Simões Moreira, Vilmar Benetti Filho, Guilherme Augusto Maia, Tatiany Aparecida Teixeira Soratto, Eric Kazuo Kawagoe, Bruna Caroline Russi, Luiz Claudio Miletti, Glauber Wagner

**Author notes:** Corresponding author: Laboratório de Bioinformática, Departamento de Microbiologia, Imunologia e Parasitologia, Centro de Ciências Biológicas, Universidade Federal de Santa Catarina, Campus João David Ferreira Lima. Setor F, Bloco G, Sala G809. Trindade, Florianópolis, SC, 88040-970 Brazil.

## Abstract

**Background:** Although various tools provide proteomic information, each has its limitations regarding execution platforms, libraries, versions, and data output format. Therefore, integrating data analyses generated using different software programs is a manual process that can prolong the analysis time.

**Results:** This paper presents FastProtein, a protein analysis pipeline tool developed in Java. This tool is user-friendly, easily installable, and provides important information regarding the subcellular location, transmembrane domains, signal peptide, molecular weight, isoelectric point, hydropathy, aromaticity, gene ontology, endoplasmic reticulum retention domains, and N-glycosylation domains of a protein. Furthermore, it helps determine the presence of glycosylphosphatidylinositol and obtain annotation information using InterProScan, PANTHER, PFam, and alignment-based annotation searches. Additionally, the software outputs a protein dataset with evidence of membrane localization.

**Conclusions:** The proposed tool provides the scientific community with an easy and user-friendly computational tool for proteomics data analysis. The tool is applicable to both small datasets and proteome-wide studies. It can be used in either the command line interface mode or through a web interface installed on a local server or via the BioLib web interface (http://biolib.com/UFSC/FastProtein). FastProtein also accelerates proteomics analysis routines by generating multiple results in a one-step run. The software is open-source and freely available. Installation and execution instructions, as well as the source code and test files generated for tool validation, are provided at https://github.com/bioinformatics-ufsc/FastProtein.
