## Supplementary Material 1 for "FastProtein – An automated software for *in silico* proteomic analysis"

### Sheet: Protein Information
	Cryptosporidium muris	Cyanidioschyzon merolae	Plasmodium vivax	Toxoplasma gondii	Trypanosoma brucei	Aspergillus novofumigatus
Proteins in proteome	3930	4995	5389	8404	8587	11480
Processed proteins	3924	4994	5350	8404	8583	11480
Ignored proteins	6	1	39	0	4	0
Molecular mass (kda) mean	67.17 ± 69.06	55.67 ± 43.96	78.18 ± 88.11	85.67 ± 99.03	56.21 ± 54.88	50.19 40.27
Isoelectric point mean	7.16 ± 1.72	7.85 ± 1.86	7.76 ± 1.77	7.54 ± 1.93	7.41 ± 1.82	7.06 ± 1.81
Hydrophicity mean	-0.32 ± 0.37	-0.26 ± 0.33	-0.58 ± 0.40	-0.43 ± 0.37	-0.28 ± 0.42	-0.30 ± 0.40
Aromaticity mean	0.10 ± 0.03	0.07 ± 0.03	0.09 ± 0.03	0.07 ± 0.03	0.08 ± 0.04	0.08 ± 0.03
Proteins with TM	1108	1201	1696	2431	2176	2891
Proteins with GPI	33	29	55	128	258	143
Membrane proteins	1131	2841	1730	2544	2395	3013
Proteins with SP	433	487	685	1435	1218	1479
Proteins with E.R Retention domains	834	912	1347	1977	1768	1781
Proteins with NGlycosylation domains	3570	3495	4744	6173	6590	8473
Subcellular Localization
WolfPSORT dataset prediction	Animal	Plant	Animal	Animal	Animal	Fungi
Cytoskeleton	138	8	30	28	58	351
Cytosol	1527	897	1741	1076	1671	1880
Endoplasmic Reticulum	61	75	115	51	83	6
Extracellular	426	59	552	1399	1409	1341
Golgi apparatus	2	8	3	4	4	5
Mitochondrion	232	345	437	938	1356	2285
Nucleus	567	1020	1433	3152	2257	3446
Peroxisome	59	12	57	24	40	39
Plasma membrane	678	325	752	1407	1186	1667
Other	234	58	230	325	517	460
Vacuolar membrane	-	48	-	-	-	-
Chloroplast	-	2139	-	-	-	-
Lysosome	-	-	-	-	2	-

### Sheet: Benchmark
	Cryptosporidium muris		Cyanidioschyzon merolae		Plasmodium vivax		Toxoplasma gondii		Trypanosoma brucei		Aspergillus novofumigatus
Proteins in proteome	3930		4995		5389		8404		8587		11480
Processed proteins	3924		4994		5350		8404		8583		11480
Ignored proteins	6		1		39		0		4		0
Alignment method	Diamond	BlastP	Diamond	BlastP	Diamond	BlastP	Diamond	BlastP	Diamond	BlastP	Diamond	BlastP
WoLFPSORT	1.59 ± 0.02	1.59 ± 0.04	0.60 ± 0.00	0.60 ± 0.00	2.12 ± 0.02	2.31 ± 0.32	3.34 ± 0.04	3.40 ± 0.06	3.43 ± 0.06	3.42 ± 0.06	1.35 ± 0.03	1.36 ± 0.02
TMHMM-2.0	4.39 ± 0.05	4.39 ± 0.04	4.82 ± 0.03	4.82 ± 0.05	7.05 ± 0.06	7.06 ± 0.01	12.70 ± 0.03	12.89 ± 0.38	8.29 ± 0.01	8.36 ± 0.10	9.95 ± 0.07	10.00 ± 0.09
SignalP5	0.98 ± 0.04	1.01 ± 0.03	1.17 ± 0.00	1.15 ± 0.03	1.20 ± 0.01	1.20 ± 0.01	1.87 ± 0.02	1.99 ± 0.14	1.94 ± 0.05	1.99 ± 0.11	2.59 ± 0.07	2.62 ± 0.06
PredGPI	1.09 ± 0.07	1.04 ± 0.04	1.35 ± 0.06	1.34 ± 0.03	1.49 ± 0.10	1.42 ± 0.00	2.25 ± 0.02	2.36 ± 0.10	2.31 ± 0.04	2.29 ± 0.12	3.05 ± 0.02	3.06 ± 0.03
Phobius	5.91 ± 0.01	5.92 ± 0.01	6.59 ± 0.01	6.59 ± 0.00	9.66 ± 0.04	9.66 ± 0.04	17.73 ± 0.02	18.04 ± 0.62	11.39 ± 0.07	11.50 ± 0.27	13.56 ± 0.10	13.70 ± 0.29
InterProScan	14.53 ± 5.69	13.79 ± 3.52	16.35 ± 0.78	18.33 ± 3.62	20.70 ± 2.66	19.14 ± 4.10	39.17 ± 8.90	29.92 ± 0.56	27.05 ± 3.68	25.87 ± 3.29	36.15 ± 1.54	36.16 ± 0.30
Alignment	0.04 ± 0.03	12.11 ± 0.05	0.01 ± 0.00	8.02 ± 0.05	0.02 ± 0.00	53.53 ± 0.16	0.03 ± 0.00	193.06 ± 0.92	0.02 ± 0.00	17.90 ± 0.09	0.02 ± 0.00	29.53 ± 0.06
Total external commands	28.53 ± 5.73	39.85 ± 3.51	30.90 ± 0.72	40.83 ± 3.58	42.24 ± 2.66	94.32 ± 3.96	77.08 ± 8.89	261.65 ± 2.64	54.45 ± 3.64	71.34 ± 3.00	66.68 ± 1.73	96.43 ± 0.21
Total FastProtein	0.31 ± 0.03	0.29 ± 0.03	0.36 ± 0.03	0.38 ± 0.06	0.45 ± 0.04	0.37 ± 0.00	0.68 ± 0.02	0.70 ± 0.03	0.58 ± 0.06	0.55 ± 0.03	1.04 ± 0.01	0.99 ± 0.03
Total execution time	28.85 ± 5.74	40.14 ± 3.50	31.26 ± 0.74	41.21 ± 3.60	42.69 ± 2.67	94.68 ± 3.96	77.75 ± 8.90	262.35 ± 2.63	55.03 ± 3.59	71.89 ± 3.01	67.71 ± 1.73	97.42 ± 0.21
Proteins per minute	136	98	160	121	125	57	108	32	156	119	170	118
